# Characterization of potassium, sodium and their interactions effects in yeasts

**DOI:** 10.1101/2020.10.22.350355

**Authors:** Aleksandr Illarionov, Petri-Jaan Lahtvee, Rahul Kumar

**Affiliations:** Institute of Technology, University of Tartu, Estonia

**Keywords:** Microbial cell factories, *Saccharomyces cerevisiae*, *Kluyveromyces marxianus*, *Rhodotorula toruloides*, yeast, sodium, potassium, salt stress, cationic stress, osmotic stress, oxidative stress, carotenoids, food additives, image analysis, bioprocess, biotechnology

## Abstract

Biotechnology requires efficient microbial cell factories. The budding yeast *Saccharomyces cerevisiae* is an important cell factory but for a sustainable use of natural resources more diverse cellular attributes are essential. Here, we benchmarked non-conventional yeasts *Kluyveromyces marxianus* (KM) and *Rhodotorula toruloides* (RT) against the extensively characterized strains of *S. cerevisiae*, CEN.PK and W303. We developed a computational method for the characterization of cell/vacuole volumes and observed an inverse relationship between the maximal growth rate and the median cell volume that was responsive to monovalent cations. We found that the supplementation of certain K^+^ concentrations to CEN.PK cultures containing 1.0 M Na^+^ increased the specific growth rate by four-fold with a parabolic shift in the median cell/vacuole volumes. The impairment of ethanol and acetate utilization in CEN.PK, acetate in W303, at the higher K^+^/Na^+^ concentrations implied an interference in the metabolic pathways required for their consumption. In RT cultures, the supplementation of K^+^/Na^+^ induced a trade-off in glucose utilization but alleviated cellular aggregates formation where specified cationic concentrations increased the beta-carotene yield by 60% compared with the reference. Our comparative analysis of cell/vacuole volumes using exponential phase cultures showed that the median volumes decreased the most for KM and the least for RT in response to studied cations. Noteworthy for the implication in aging research using yeasts, the vacuole to cell volume ratio increased with the increase in cell volume for W303 and KM, but not for CEN.PK and RT.

**Importance:** For designing efficient bioprocesses characterization of microbial cell factories in the relevant culture environment is important. The control of cell volume in response to salt stress is crucial for the productivity of microbial cell factories. We developed an open source computational method for the analysis of optical microscopy images that allowed us to quantify changes in cell/vacuole volumes in response to common salts in yeasts. Our study provides a framework for appreciating the role of cellular/organellar volumes in response to changing physiological environment. Our analysis showed that K^+^/Na^+^ interactions could be used for improving the cellular fitness of CEN.PK and increasing the productivity of beta-carotene in *R. toruloides*, which is a commercially important antioxidant and a valuable additive in foods.
