## Supplementary material for "Characterization of potassium, sodium and their interactions effects in yeasts": S1B

### Sheet: S1A-Physiology
S1B — Physiology data obtained from independent biologically triplicate experiments using shake flask cultures, except for the instances of RT and KM under dual cation stress where experiments were performed in duplicates. All experiments were performed in chemically defined minimal culture medium.
		Physiology profiles of cultivations													Physiology status at the end of culture cultivations
Strain	Condition	Cultivation (h)	Cell Density (600nm)		Glucose (g/l)		Glycerol (g/l)		Acetic acid (g/l)		Ethanol (g/l)						7D	W303	KM	RT
S. cerevisiae 113-7D	Control: Na+(0M), K+(0.025M)		Avg	Stdev	Avg	Stdev	Avg	Stdev	Avg	Stdev	Avg	Stdev			Control: Na+(0M), K+(0.025M)	OD (600nm)	12.07±0.67	12.10±1.30	13.27±0.25	AG
		0	0.102	0.00351188	10	0	0	0	0	0	0	0				Glucose (g/l)	C	C	C	0.22±0.10
		8	2.49	0.07	8.38333	0.046188	0.113333	0.0057735	0.08	0.01	1.1	0.01				Glycerol (g/l)	ND	ND	NP	NP
		10	4.25333	0.120554	4.19	0.034641	0.23	4.24919e-17	0.15	0.01	2.62333	0.0251661				Acetic acid (g/l)	ND	ND	NP	NP
		12	7.14667	0.205264	0	0	0.28	0.01	0.25	0.01	4.08333	0.188768				Ethanol (g/l)	ND	ND	ND	NP
		26	11.2	0.24	0	0	0.01	0	0.02	0.01	1.15333	0.148436
		38	12.0667	0.665833	0	0	0	0	0	0	0.01	0			Na+(0M), K+(1M)	OD (600nm)	4.31±0.65	7.64±0.26	11.67±0.80	9.90±0.44
																Glucose (g/l)	C	C	C	2.06±0.14
	Na+(0M), K+(1M)	0	0.104	0.002	11.26	0.297153	0	0	0	0	0	0				Glycerol (g/l)	1.41±0.02	0.47±0.10	ND	0.10±0.02
		17	3.92	0.131149	0	0	1.25333	0.011547	0.37	0.01	2.47	0.0608276				Acetic acid (g/l)	1.06±0.09	ND	NP	NP
		24	3.81333	0.294845	0	0	1.30333	0.011547	0.523333	0.0152753	2.03	0.101489				Ethanol (g/l)	0.43±0.05	ND	ND	NP
		43	3.62667	0.561902	0	0	1.38333	0.051316	0.78	0.0655744	0.886667	0.221886
		88	4.30667	0.651562	0	0	1.41333	0.023094	1.06333	0.085049	0.426667	0.0503322			Na+(1M), K+(0.025M)	OD (600nm)	3.05±0.10	8.16±0.08	10.37±1.27	10.07±0.84
																Glucose (g/l)	C	C	C	0.74±0.11
	Na+(1M), K+(0.025M)	0	0.122667	0.00680686	11.8033	1.37326	0	0	0.00333333	0.0057735	0	0				Glycerol (g/l)	1.86±0.05	0.79±0.03	NP	0.06±0.01
		26	0.916667	0.0416333	9.05	0.281603	0.35	0.0264575	0.0733333	0.011547	0.42	0.02				Acetic acid (g/l)	1.59±0.11	ND	NP	NP
		49	1.94	0.2498	1.46	1.00777	1.77	0.121244	0.41	0.0556776	1.86	0.213776				Ethanol (g/l)	0.32±0.11	ND	NP	NP
		69	2.49333	0.0702377	0	0	2.02333	0.0862168	0.796667	0.0152753	1.42667	0.532948
		108	3.05333	0.100664	0	0	1.86	0.0458258	1.59	0.112694	0.32	0.113578			Na+(1M),K+(0.1M)	OD (600nm)	2.92±0.13	6.97±0.16	9.70±0.70	9.38±0.81
																Glucose (g/l)	C	C	C	1.12±0.02
	Na+(1M),K+(0.1M)	0	0.119	0.00360555	10.7933	0.0550757	0	0	0	0	0.0666667	0.023094				Glycerol (g/l)	2.01±0.03	1.11±0.08	ND	0.06±0.01
		26	0.586	0.0170587	8.24667	0.472476	0.47	0.01	0.09	0	0.363333	0.15308				Acetic acid (g/l)	1.80±0.14	ND	NP	NP
		41	1.84333	0.0208167	3.06	0.221133	1.43	0.0556776	0.22	0.0964365	1.44667	0.300721				Ethanol (g/l)	ND	ND	NP	NP
		49	2.35333	0.0416333	0.0866667	0.0288675	1.99	0.043589	0.57	0.02	2.19667	0.0832666
		108	2.92	0.131149	0	0	2.00667	0.0251661	1.79667	0.136504	0.243333	0.177858			Na+(1M),K+(0.5M)	OD (600nm)	2.85±0.13	3.72±0.14	6.22±0.26	8.82±0.34
																Glucose (g/l)	C	C	C	2.23±0.31
	Na+(1M),K+(0.5M)	0	0.218667	0.0349333	11.44	1.6237	0	0	0	0	0.0266667	0.0057735				Glycerol (g/l)	2.39±0.04	1.72±0.03	ND	0.39±0.09
		17	0.256667	0.046188	10.5333	0.150111	0.136667	0.0288675	0.0533333	0.0057735	0.183333	0.0321455				Acetic acid (g/l)	0.75±0.02	1.08±0.05	ND	NP
		27	0.965	0.047697	8.16333	1.11791	0.463333	0.0757188	0.126667	0.011547	0.493333	0.057735				Ethanol (g/l)	1.48±0.22	ND	NP	NP
		41	2.45333	0.136504	0	0	2.16	0.219317	0.883333	0.070946	1.43	0.278747
		69	2.51667	0.080829	0	0	2.41333	0.0404145	1.11	0.0173205	1.20333	0.185562			Abbreviations	AG	Aggregates
		98	2.84667	0.128582	0	0	2.38667	0.0404145	0.753333	0.0208167	1.48333	0.222336				C	Consumed
																ND	Produced but consumed by the end of cultivation
S. cerevisiae W303	Control: Na+(0M), K+(0.025M)	0	0.101333	0.00305505	10	0	0	0	0	0	0	0				NP	Not produced during the cultivation
		8	1.46333	0.0208167	8.83	0.30348	0.143333	0.011547	0.04	0	1.18667	0.0404145
		12	5.70667	0.100664	1.19333	0.348186	0.36	0.06245	0.09	0	4.84	0.652763
		23	8	0.264575	0	0	0.0266667	0.011547	0	0	2.92667	0.237136
		32	12.1	1.3	0	0	0.0266667	0.011547	0	0	0.323333	0.20502
	Na+(0M), K+(1M)	0	0.107667	0.0061101	11.26	0.297153	0	0	0	0	0	0
		17	3.76667	0.160416	0.123333	0.21362	1.04	0.0360555	0.14	0.01	2.33	0.165227
		24	4.76	0.144222	0	0	1.02	0.0556776	0	0	2.1	0.255343
		43	7.68	0.733212	0	0	0.703333	0.119304	0	0	0	0
		88	7.64	0.262298	0	0	0.473333	0.102632	0	0	0	0
	Na+(1M), K+(0.025M)	0	0.101333	0.00208167	11.8033	1.37326	0	0	0.00333333	0.0057735	0.0666667	0.0208167
		13	1.24	0.157162	0	0	1.55333	0.371663	0.316667	0.0723418	3.78	0.845399
		21	4.16	0.10583	0	0	1.18	0	0.0833333	0.0404145	1.7	0.0916515
		60.5	7.22667	0.300222	0	0	1.07333	0.023094	0.263333	0.145717	0	0
		109.5	8.16	0.08	0	0	0.79	0.0264575	0	0	0	0
	Na+(1M),K+(0.1M)	0	0.101333	0.01	10.7933	0.0550757	0	0	0	0	0.0666667	0.023094
		13	1.63	0.29	0	0	1.33667	0.0503322	0.25	0.0264575	3.15333	0.0416333
		21	3.73	0.83	0	0	1.27667	0.0208167	0.0966667	0.0503322	1.62667	0.241937
		60.5	6.04	0.59	0	0	0.9	0.0173205	0	0	0	0
		109.5	6.97	0.16	0	0	1.10667	0.0763763	0.166667	0.288675	0.0733333	0.127017
	Na+(1M),K+(0.5M)	0	0.101333	0.00208167	11.44	1.6237	0	0	0	0	0.0266667	0.0057735
		17	0.392	0.0222711	11.6567	3.50172	0.3	0.0953939	0.0466667	0.011547	0.406667	0.0986577
		21	1.50667	0.0757188	11.37	2.86721	0.713333	0.187172	0.09	0.0173205	0.993333	0.21362
		36.5	2.75333	0.061101	0	0	2.18333	0.447363	0.443333	0.0723418	3.30667	0.396274
		162	3.72	0.144222	0	0	1.72	0.03	1.07667	0.051316	0	0
K. marxianus	Control: Na+(0M), K+(0.025M)	0	0.104333	0.00305505	11.26	0.297153	0	0	0	0	0	0
		3	0.683333	0.025658	9.82667	0.0321455	0	0	0	0	0	0
		7	3.43667	0.119304	5.4	0.25	0.0433333	0.0057735	0.0466667	0.011547	0.41	0.06
		12	12.0667	0.152753	0	0	0.00666667	0.011547	0.00666667	0.011547	0.98	0.13
		23	13.1667	0.288675	0	0	0	0	0	0	0.0933333	0.0585947
		36	13.2667	0.251661	0	0	0	0	0	0	0.00666667	0.011547
	Na+(0M), K+(1M)	0	0.105667	0.00321455	9.68	0.857496	0	0	0	0	0	0
		15	6.14667	0.438786	1.74667	0.707413	0.863333	0.10116	0.0933333	0.0251661	0.276667	0.155671
		23	9.03333	0.321455	0.326667	0.240069	0.99	0.0173205	0.0233333	0.0404145	0.0333333	0.057735
		43	9.16667	0.057735	0	0	0.826667	0.0416333	0	0	0	0
		67	11.6667	0.802081	0	0	0	0	0	0	0	0
	Na+(1M), K+(0.025M)	0	0.103	0.00264575	11.26	0.297153	0	0	0	0	0	0
		19	0.327333	0.189167	9.66333	0.23029	0.0166667	0.0288675	0.00666667	0.011547	0	0
		23	1.32	0.895168	6.50667	1.97386	0.343333	0.215716	0.05	0.0866025	0	0
		43	9.43333	3.94028	0	0	0	0	0	0	0	0
		67	10.3667	1.2741	0	0	0	0	0	0	0	0
	Na+(1M),K+(0.1M)	0	0.104	0.00360555	9.56	0.272213	0	0	0	0	0	0
		23	5.22	0.34176	4.99667	0.791539	0.533333	0.0763763	0.0966667	0.083865	0.0233333	0.0251661
		43	10.0667	0.251661	0	0	0	0	0	0	0	0
		67	9.7	0.7	0	0	0	0	0	0	0	0
	Na+(1M),K+(0.5M)	0	0.104	0.00264575	11.1767	0.342394	0	0	0	0	0	0
		43	5.44667	0.626844	0	0	1.13	0.101489	0.89	0.0964365	0	0
		67	5.98333	0.125831	0	0	1.11333	0.10504	0.886667	0.113725	0	0
		84	6.21667	0.25658	0	0	0	0	0	0	0	0
R. toruloides	Control: Na+(0M), K+(0.025M)	0	Aggregates		11.26	0.297153	0	0	0	0	0	0
		17			9.39333	0.262742	0	0	0	0	0	0
		24			9.21667	0.118462	0.0233333	0.0057735	0	0	0	0
		39			8.22333	0.344287	0.0433333	0.0057735	0	0	0	0
		75			0.223333	0.102144	0	0	0	0	0	0
	Na+(0M), K+(1M)	0	0.395	0.506625	11.26	0.297153	0	0	0	0	0	0
		17	4.25333	0.151438	6.79	0.0866025	0.413333	0.0152753	0	0	0	0
		24	7.03333	0.763763	4.24667	0.0945163	0.613333	0.0152753	0	0	0	0
		39	7.43333	1.19304	2.58	0.087178	0.34	0.01	0	0	0	0
		75	9.9	0.43589	2.06	0.138564	0.1	0.02	0	0	0	0
	Na+(1M), K+(0.025M)	0	0.104667	0.00351188	9.68	0.857496	0	0	0	0	0	0
		17	3.89333	0.268576	6.99667	0.0351188	0.453333	0.0208167	0	0	0	0
		24	7.45333	0.11547	4.12667	0.172143	0.65	0.01	0	0	0	0
		39	8.2	0.556776	1.61333	0.226789	0.15	0.0173205	0	0	0	0
		75	10.0667	0.83865	0.743333	0.107858	0.06	0.01	0	0	0	0
	Na+(1M),K+(0.1M)	0	0.103667	0.00152753	9.56	0.272213	0	0	0	0	0	0
		17	3.52	0.434051	7.08667	0.165025	0.45	0	0	0	0	0
		24	6.52	0.4996	4.01	0.259422	0.616667	0.0550757	0	0	0	0
		39	7.63333	0.550757	1.92	0.105357	0.226667	0.0472582	0	0	0	0
		75	9.38333	0.80829	1.11667	0.0152753	0.0566667	0.0057735	0	0	0	0
	Na+(1M),K+(0.5M)	0	0.105667	0.00321455	11.1767	0.342394	0	0	0	0	0	0
		17	2.42	0.111355	8.42333	0.0814453	0.246667	0.0288675	0	0	0	0
		24	4.34	0.274955	6.25	0.160935	0.573333	0.0152753	0	0	0	0
		39	6.35	0.492443	3.17667	0.0288675	0.623333	0.0057735	0	0	0	0
		75	8.81667	0.340343	2.23333	0.305341	0.386667	0.0862168	0	0	0	0
